# Chloroplast expression of *Chlamydomonas* glycolate dehydrogenase en route to an improved photorespiratory bypass

**DOI:** 10.64898/2026.07.23.739952

**Authors:** Jooyeon Jeong, Kwangryul Baek, Sherinmol Thomas, Samantha S. Stutz, Jeffrey M. Staub, Doug K. Allen, Yong-Su Jin, Donald R. Ort

## Abstract

Successes with photorespiratory bypass pathway engineering have relied on nuclear transformation, requiring subcellular targeting and protein localization in the target organelles for photorespiration. In the current study, mitochondrial *Chlamydomonas* glycolate dehydrogenase (CrGDH) was directly expressed in chloroplasts of *Chlamydomonas* and tobacco, as the first enzymatic step for a photorespiratory bypass. Proof-of-concept experiments in *Chlamydomonas* were followed by transgenic tobacco lines that confirmed the chloroplast accumulation of active CrGDH protein. Photosynthetic rates and biomass were comparable or less than those of wild type plants under the tested conditions, indicating that chloroplast expression of CrGDH alone is insufficient to improve plant performance. These results suggest that additional downstream enzymes within a complete photorespiratory bypass are required to metabolize glyoxylate derived from CrGDH activity and thereby benefit growth. One of the chloroplast transformed lines (APP2882) accumulated CrGDH while maintaining wild type levels of photosynthesis and biomass, providing a best candidate chassis for engineering full photorespiratory bypass pathways.
