## Supporting data for "Chloroplast expression of *Chlamydomonas* glycolate dehydrogenase en route to an improved photorespiratory bypass"

### Sheet: Sheet1
Figure	Variable	Shapiro test P-value	Levene test P-value	Method	Overall genotype effect P-value	Post hoc comparison	Raw P-value	Adjusted P-value	Significance
1d	Normalized glycolate Day 0	0.00302686	0.421875	Kruskal-Wallis	NA
1d	Normalized glycolate Day 1	0.47549	0.587494	One-way ANOVA	3.6203e-06
1d	Normalized glycolate Day 2	0.648316	0.396757	One-way ANOVA	1.72191e-06
1d	Normalized glycolate Day 3	0.155456	0.276871	One-way ANOVA	0.00158582
1d	Normalized glycolate Day 4	0.00323955	0.0855713	Kruskal-Wallis	0.0273237
1d	Normalized glycolate Day 5	0.165353	0.37887	One-way ANOVA	0.00131347
1d	Normalized glycolate Day 1					CIA5 KO-WT	2.55273e-06	4.16693e-06	*
1d	Normalized glycolate Day 1					GDH OX-WT	2.77795e-06	4.16693e-06	*
1d	Normalized glycolate Day 1					GDH OX-CIA5 KO	0.815579	0.815579	ns
1d	Normalized glycolate Day 2					CIA5 KO-WT	6.70576e-07	2.01173e-06	*
1d	Normalized glycolate Day 2					GDH OX-WT	4.04417e-06	6.06625e-06	*
1d	Normalized glycolate Day 2					GDH OX-CIA5 KO	0.00134996	0.00134996	*
1d	Normalized glycolate Day 3					CIA5 KO-WT	0.000526781	0.00158034	*
1d	Normalized glycolate Day 3					GDH OX-WT	0.00898918	0.0134838	*
1d	Normalized glycolate Day 3					GDH OX-CIA5 KO	0.0264601	0.0264601	*
1d	Normalized glycolate Day 4					CIA5 KO-WT	0.00729036	0.0218711	*
1d	Normalized glycolate Day 4					GDH OX-WT	0.179712	0.269569	ns
1d	Normalized glycolate Day 4					GDH OX-CIA5 KO	0.179712	0.179712	ns
1d	Normalized glycolate Day 5					CIA5 KO-WT	0.000428663	0.00128599	*
1d	Normalized glycolate Day 5					GDH OX-WT	0.014076	0.014076	*
1d	Normalized glycolate Day 5					GDH OX-CIA5 KO	0.0119211	0.014076	*
3a	GFP	0.000611248	1.4517e-05	Kruskal-Wallis	7.27556e-09
3a	GFP					(1)WT-(2)PTS78-1b	1.84173e-05	0.000103137	*
3a	GFP					(1)WT-(3)PTS78-10a	5.31876e-06	4.96417e-05	*
3a	GFP					(2)PTS78-1b-(3)PTS78-10a	0.788281	0.817477	ns
3a	GFP					(1)WT-(4)APP2881-7a	0.0145358	0.0313079	*
3a	GFP					(2)PTS78-1b-(4)APP2881-7a	0.0658387	0.10844	ns
3a	GFP					(3)PTS78-10a-(4)APP2881-7a	0.0350255	0.065381	ns
3a	GFP					(1)WT-(5)APP2881-11b	0.0785848	0.115809	ns
3a	GFP					(2)PTS78-1b-(5)APP2881-11b	0.0115927	0.0270497	*
3a	GFP					(3)PTS78-10a-(5)APP2881-11b	0.00522462	0.0182862	*
3a	GFP					(4)APP2881-7a-(5)APP2881-11b	0.49348	0.600758	ns
3a	GFP					(1)WT-(6)APP2882-3b	0.747262	0.836933	ns
3a	GFP					(2)PTS78-1b-(6)APP2882-3b	4.11449e-06	5.76028e-05	*
3a	GFP					(3)PTS78-10a-(6)APP2882-3b	1.09329e-06	3.06123e-05	*
3a	GFP					(4)APP2881-7a-(6)APP2882-3b	0.00567496	0.0176554	*
3a	GFP					(5)APP2881-11b-(6)APP2882-3b	0.0374148	0.0654759	ns
3a	GFP					(1)WT-(7)APP2883-9a	0.00641629	0.0179656	*
3a	GFP					(2)PTS78-1b-(7)APP2883-9a	0.11934	0.15912	ns
3a	GFP					(3)PTS78-10a-(7)APP2883-9a	0.0678363	0.105523	ns
3a	GFP					(4)APP2881-7a-(7)APP2883-9a	0.777966	0.83781	ns
3a	GFP					(5)APP2881-11b-(7)APP2883-9a	0.333666	0.424666	ns
3a	GFP					(6)APP2882-3b-(7)APP2883-9a	0.00230398	0.0092159	*
3a	GFP					(1)WT-(8)APP2884-8b	0.978576	0.978576	ns
3a	GFP					(2)PTS78-1b-(8)APP2884-8b	2.07738e-05	9.69442e-05	*
3a	GFP					(3)PTS78-10a-(8)APP2884-8b	6.04095e-06	4.22867e-05	*
3a	GFP					(4)APP2881-7a-(8)APP2884-8b	0.0156538	0.0313077	*
3a	GFP					(5)APP2881-11b-(8)APP2884-8b	0.0832553	0.116557	ns
3a	GFP					(6)APP2882-3b-(8)APP2884-8b	0.72701	0.848178	ns
3a	GFP					(7)APP2883-9a-(8)APP2884-8b	0.00695779	0.0177107	*
4c	Absolute quntification per area	0.204455	0.711032	One-way ANOVA	0.0441898
4c	Absolute quntification per area					APP2881-11b-APP2881-7a	0.52787	0.586522	ns
4c	Absolute quntification per area					APP2882-3b-APP2881-7a	0.416241	0.520301	ns
4c	Absolute quntification per area					APP2882-3b-APP2881-11b	0.850006	0.850006	ns
4c	Absolute quntification per area					APP2883-9a-APP2881-7a	0.260081	0.387904	ns
4c	Absolute quntification per area					APP2883-9a-APP2881-11b	0.0943754	0.188751	ns
4c	Absolute quntification per area					APP2883-9a-APP2882-3b	0.0684258	0.171065	ns
4c	Absolute quntification per area					APP2884-8b-APP2881-7a	0.0401145	0.133715	ns
4c	Absolute quntification per area					APP2884-8b-APP2881-11b	0.0130811	0.0654057	ns
4c	Absolute quntification per area					APP2884-8b-APP2882-3b	0.00940034	0.0654057	ns
4c	Absolute quntification per area					APP2884-8b-APP2883-9a	0.271533	0.387904	ns
4c	Absolute quntification %	0.689904	0.50678	One-way ANOVA	0.00382686
4c	Absolute quntification %					APP2881-11b-APP2881-7a	0.575367	0.613297	ns
4c	Absolute quntification %					APP2882-3b-APP2881-7a	0.0952788	0.158798	ns
4c	Absolute quntification %					APP2882-3b-APP2881-11b	0.235244	0.336062	ns
4c	Absolute quntification %					APP2883-9a-APP2881-7a	0.00559351	0.018645	*
4c	Absolute quntification %					APP2883-9a-APP2881-11b	0.00216832	0.0108416	*
4c	Absolute quntification %					APP2883-9a-APP2882-3b	0.000320798	0.00320798	*
4c	Absolute quntification %					APP2884-8b-APP2881-7a	0.613297	0.613297	ns
4c	Absolute quntification %					APP2884-8b-APP2881-11b	0.296833	0.371041	ns
4c	Absolute quntification %					APP2884-8b-APP2882-3b	0.0397046	0.0794093	ns
4c	Absolute quntification %					APP2884-8b-APP2883-9a	0.0135167	0.0337918	*
4d	GDH activity	0.811186	0.780273	One-way ANOVA	3.20786e-07
4d	GDH activity					(2)PTS78-1b - (1)WT	0.315342	0.839089	ns
4d	GDH activity					(3)PTS78-10a - (1)WT	0.72609	0.999411	ns
4d	GDH activity					(4)APP2881-7a - (1)WT	0.100746	0.392032	ns
4d	GDH activity					(5)APP2881-11b - (1)WT	0.193769	0.634487	ns
4d	GDH activity					(6)APP2882-3b - (1)WT	0.00286198	0.0160372	*
4d	GDH activity					(7)APP2883-9a - (1)WT	0.00101608	0.00588208	*
4d	GDH activity					(8)APP2884-8b - (1)WT	2.14798e-07	5.37618e-07	*
6b	PhiPSII_30	0.892449	0.362194	One-way ANOVA	1.49772e-05
6b	PhiPSII_50	0.971454	0.432456	One-way ANOVA	3.13902e-05
6b	PhiPSII_75	0.938814	0.521023	One-way ANOVA	7.47059e-05
6b	PhiPSII_100	0.926592	0.622968	One-way ANOVA	0.000120822
6b	PhiPSII_150	0.877302	0.768001	One-way ANOVA	0.000166863
6b	PhiPSII_200	0.925374	0.844202	One-way ANOVA	0.000120719
6b	PhiPSII_500	0.554957	0.815443	One-way ANOVA	0.000384737
6b	PhiPSII_900	0.468557	0.776595	One-way ANOVA	0.00325714
6b	PhiPSII_1250	0.594247	0.739875	One-way ANOVA	0.00942237
6b	PhiPSII_30					30_app2881-11b - wt	0.111324	0.416556	ns
6b	PhiPSII_30					30_app2881-7a - wt	0.022245	0.106142	ns
6b	PhiPSII_30					30_app2882-3b - wt	0.0675917	0.277961	ns
6b	PhiPSII_30					30_app2883-9a - wt	4.35097e-05	0.000288203	*
6b	PhiPSII_30					30_app2884-8b - wt	4.56431e-06	2.0907e-05	*
6b	PhiPSII_30					30_pts78-10a - wt	0.000945028	0.0055415	*
6b	PhiPSII_30					30_pts78-1b - wt	1.02605e-05	7.45004e-05	*
6b	PhiPSII_50					50_app2881-11b - wt	0.128521	0.465243	ns
6b	PhiPSII_50					50_app2881-7a - wt	0.0242309	0.114754	ns
6b	PhiPSII_50					50_app2882-3b - wt	0.0695875	0.284863	ns
6b	PhiPSII_50					50_app2883-9a - wt	7.7758e-05	0.000482831	*
6b	PhiPSII_50					50_app2884-8b - wt	9.02765e-06	6.36108e-05	*
6b	PhiPSII_50					50_pts78-10a - wt	0.00126321	0.00720585	*
6b	PhiPSII_50					50_pts78-1b - wt	1.48723e-05	8.6032e-05	*
6b	PhiPSII_75					75_app2881-11b - wt	0.149301	0.520368	ns
6b	PhiPSII_75					75_app2881-7a - wt	0.0305309	0.140809	ns
6b	PhiPSII_75					75_app2882-3b - wt	0.0738462	0.299247	ns
6b	PhiPSII_75					75_app2883-9a - wt	0.000125491	0.000850623	*
6b	PhiPSII_75					75_app2884-8b - wt	1.82402e-05	9.73633e-05	*
6b	PhiPSII_75					75_pts78-10a - wt	0.0023037	0.0131146	*
6b	PhiPSII_75					75_pts78-1b - wt	3.01876e-05	0.000174801	*
6b	PhiPSII_100					100_app2881-11b - wt	0.197172	0.633033	ns
6b	PhiPSII_100					100_app2881-7a - wt	0.041604	0.184447	ns
6b	PhiPSII_100					100_app2882-3b - wt	0.0876432	0.344624	ns
6b	PhiPSII_100					100_app2883-9a - wt	0.000153973	0.000945274	*
6b	PhiPSII_100					100_app2884-8b - wt	3.43192e-05	0.000210189	*
6b	PhiPSII_100					100_pts78-10a - wt	0.00417576	0.0227315	*
6b	PhiPSII_100					100_pts78-1b - wt	5.49201e-05	0.000416581	*
6b	PhiPSII_150					150_app2881-11b - wt	0.218157	0.67632	ns
6b	PhiPSII_150					150_app2881-7a - wt	0.0641938	0.266482	ns
6b	PhiPSII_150					150_app2882-3b - wt	0.0900508	0.351772	ns
6b	PhiPSII_150					150_app2883-9a - wt	0.000136141	0.000808324	*
6b	PhiPSII_150					150_app2884-8b - wt	5.43115e-05	0.000367358	*
6b	PhiPSII_150					150_pts78-10a - wt	0.00815203	0.0426935	*
6b	PhiPSII_150					150_pts78-1b - wt	9.51702e-05	0.000592759	*
6b	PhiPSII_200					200_app2881-11b - wt	0.239659	0.717098	ns
6b	PhiPSII_200					200_app2881-7a - wt	0.0899402	0.351463	ns
6b	PhiPSII_200					200_app2882-3b - wt	0.113111	0.421729	ns
6b	PhiPSII_200					200_app2883-9a - wt	7.4791e-05	0.000446538	*
6b	PhiPSII_200					200_app2884-8b - wt	6.54009e-05	0.000384249	*
6b	PhiPSII_200					200_pts78-10a - wt	0.0116883	0.0592899	ns
6b	PhiPSII_200					200_pts78-1b - wt	0.000131771	0.000837098	*
6b	PhiPSII_500					500_app2881-11b - wt	0.174056	0.580991	ns
6b	PhiPSII_500					500_app2881-7a - wt	0.114942	0.427002	ns
6b	PhiPSII_500					500_app2882-3b - wt	0.124562	0.454278	ns
6b	PhiPSII_500					500_app2883-9a - wt	4.63824e-05	0.000328123	*
6b	PhiPSII_500					500_app2884-8b - wt	0.000208431	0.00131495	*
6b	PhiPSII_500					500_pts78-10a - wt	0.0198199	0.096101	ns
6b	PhiPSII_500					500_pts78-1b - wt	0.000687797	0.00418704	*
6b	PhiPSII_900					900_app2881-11b - wt	0.216535	0.673045	ns
6b	PhiPSII_900					900_app2881-7a - wt	0.173964	0.580959	ns
6b	PhiPSII_900					900_app2882-3b - wt	0.181288	0.597672	ns
6b	PhiPSII_900					900_app2883-9a - wt	0.000160266	0.00102909	*
6b	PhiPSII_900					900_app2884-8b - wt	0.00176326	0.0102232	*
6b	PhiPSII_900					900_pts78-10a - wt	0.0435907	0.192041	ns
6b	PhiPSII_900					900_pts78-1b - wt	0.00411108	0.0224289	*
6b	PhiPSII_1250					1250_app2881-11b - wt	0.255346	0.744545	ns
6b	PhiPSII_1250					1250_app2881-7a - wt	0.216073	0.672129	ns
6b	PhiPSII_1250					1250_app2882-3b - wt	0.225622	0.690863	ns
6b	PhiPSII_1250					1250_app2883-9a - wt	0.000374834	0.00233671	*
6b	PhiPSII_1250					1250_app2884-8b - wt	0.00446081	0.0246855	*
6b	PhiPSII_1250					1250_pts78-10a - wt	0.0720905	0.29328	ns
6b	PhiPSII_1250					1250_pts78-1b - wt	0.0101009	0.0517762	ns
6c	ETR_30	0.902667	0.370747	One-way ANOVA	6.96595e-08
6c	ETR_50	0.972681	0.448014	One-way ANOVA	2.31314e-07
6c	ETR_75	0.943482	0.542217	One-way ANOVA	8.20794e-07
6c	ETR_100	0.923141	0.646585	One-way ANOVA	1.82966e-06
6c	ETR_150	0.873149	0.790987	One-way ANOVA	4.26262e-06
6c	ETR_200	0.898018	0.865373	One-way ANOVA	5.65917e-06
6c	ETR_500	0.565481	0.834456	One-way ANOVA	9.19146e-05
6c	ETR_900	0.525186	0.791046	One-way ANOVA	0.00163774
6c	ETR_1250	0.665465	0.758537	One-way ANOVA	0.00588647
6c	ETR_30					30_app2881-11b - wt	0.740952	0.999576	ns
6c	ETR_30					30_app2881-7a - wt	0.000107249	0.000698051	*
6c	ETR_30					30_app2882-3b - wt	1.8183e-05	0.000129184	*
6c	ETR_30					30_app2883-9a - wt	9.37972e-07	4.4518e-06	*
6c	ETR_30					30_app2884-8b - wt	3.50593e-07	1.54146e-06	*
6c	ETR_30					30_pts78-10a - wt	2.34932e-05	0.000141774	*
6c	ETR_30					30_pts78-1b - wt	6.54521e-07	2.51873e-06	*
6c	ETR_50					50_app2881-11b - wt	0.710654	0.999113	ns
6c	ETR_50					50_app2881-7a - wt	0.000199684	0.00115156	*
6c	ETR_50					50_app2882-3b - wt	4.33363e-05	0.000291061	*
6c	ETR_50					50_app2883-9a - wt	2.36891e-06	1.17842e-05	*
6c	ETR_50					50_app2884-8b - wt	8.57747e-07	3.75597e-06	*
6c	ETR_50					50_pts78-10a - wt	4.46367e-05	0.000314383	*
6c	ETR_50					50_pts78-1b - wt	1.19394e-06	1.47053e-05	*
6c	ETR_75					75_app2881-11b - wt	0.697362	0.998805	ns
6c	ETR_75					75_app2881-7a - wt	0.000414906	0.00256486	*
6c	ETR_75					75_app2882-3b - wt	9.57852e-05	0.000667065	*
6c	ETR_75					75_app2883-9a - wt	5.18853e-06	2.91151e-05	*
6c	ETR_75					75_app2884-8b - wt	2.10365e-06	1.1601e-05	*
6c	ETR_75					75_pts78-10a - wt	0.000114188	0.000675445	*
6c	ETR_75					75_pts78-1b - wt	2.99612e-06	1.43802e-05	*
6c	ETR_100					100_app2881-11b - wt	0.761958	0.99976	ns
6c	ETR_100					100_app2881-7a - wt	0.000854674	0.00498204	*
6c	ETR_100					100_app2882-3b - wt	0.000208945	0.0012701	*
6c	ETR_100					100_app2883-9a - wt	7.99429e-06	4.98801e-05	*
6c	ETR_100					100_app2884-8b - wt	4.61084e-06	2.80838e-05	*
6c	ETR_100					100_pts78-10a - wt	0.00027236	0.00161071	*
6c	ETR_100					100_pts78-1b - wt	6.43623e-06	3.86029e-05	*
6c	ETR_150					150_app2881-11b - wt	0.736718	0.999527	ns
6c	ETR_150					150_app2881-7a - wt	0.00220926	0.0126281	*
6c	ETR_150					150_app2882-3b - wt	0.000411056	0.0025259	*
6c	ETR_150					150_app2883-9a - wt	9.17052e-06	6.73967e-05	*
6c	ETR_150					150_app2884-8b - wt	8.71554e-06	5.75685e-05	*
6c	ETR_150					150_pts78-10a - wt	0.000739901	0.00466242	*
6c	ETR_150					150_pts78-1b - wt	1.35814e-05	0.000103452	*
6c	ETR_200					200_app2881-11b - wt	0.721162	0.999306	ns
6c	ETR_200					200_app2881-7a - wt	0.00473379	0.0255619	*
6c	ETR_200					200_app2882-3b - wt	0.000972948	0.00564291	*
6c	ETR_200					200_app2883-9a - wt	6.24041e-06	2.83872e-05	*
6c	ETR_200					200_app2884-8b - wt	1.22459e-05	5.62525e-05	*
6c	ETR_200					200_pts78-10a - wt	0.00137284	0.00794653	*
6c	ETR_200					200_pts78-1b - wt	2.23219e-05	0.000133317	*
6c	ETR_500					500_app2881-11b - wt	0.378356	0.900224	ns
6c	ETR_500					500_app2881-7a - wt	0.0216571	0.103841	ns
6c	ETR_500					500_app2882-3b - wt	0.00851997	0.0444564	*
6c	ETR_500					500_app2883-9a - wt	9.72466e-06	5.62553e-05	*
6c	ETR_500					500_app2884-8b - wt	7.22591e-05	0.000467054	*
6c	ETR_500					500_pts78-10a - wt	0.00561213	0.0301751	*
6c	ETR_500					500_pts78-1b - wt	0.000231531	0.00142275	*
6c	ETR_900					900_app2881-11b - wt	0.333898	0.855435	ns
6c	ETR_900					900_app2881-7a - wt	0.0721669	0.293799	ns
6c	ETR_900					900_app2882-3b - wt	0.0451112	0.197595	ns
6c	ETR_900					900_app2883-9a - wt	6.36487e-05	0.000397547	*
6c	ETR_900					900_app2884-8b - wt	0.000952781	0.00579485	*
6c	ETR_900					900_pts78-10a - wt	0.0218707	0.104379	ns
6c	ETR_900					900_pts78-1b - wt	0.00220924	0.0124924	*
6c	ETR_1250					1250_app2881-11b - wt	0.347746	0.870645	ns
6c	ETR_1250					1250_app2881-7a - wt	0.115345	0.428033	ns
6c	ETR_1250					1250_app2882-3b - wt	0.0846791	0.334725	ns
6c	ETR_1250					1250_app2883-9a - wt	0.000186092	0.0011298	*
6c	ETR_1250					1250_app2884-8b - wt	0.00280713	0.0156577	*
6c	ETR_1250					1250_pts78-10a - wt	0.0440071	0.193454	ns
6c	ETR_1250					1250_pts78-1b - wt	0.00638747	0.0340261	*
6d	ETR over ANET_30	8.67029e-06	0.640085	Kruskal-Wallis	0.000819474
6d	ETR over ANET_50	0.00902538	0.980955	Kruskal-Wallis	0.838255
6d	ETR over ANET_75	0.0204754	0.0197147	Kruskal-Wallis	0.0682688
6d	ETR over ANET_100	0.00331692	0.000122181	Kruskal-Wallis	0.0245039
6d	ETR over ANET_150	0.0476149	0.00502936	Kruskal-Wallis	0.983518
6d	ETR over ANET_200	2.3459e-05	0.996474	Kruskal-Wallis	0.534974
6d	ETR over ANET_500	0.0318999	0.251132	Kruskal-Wallis	0.0014719
6d	ETR over ANET_900	0.00135435	0.600669	Kruskal-Wallis	0.914127
6d	ETR over ANET_1250	0.000333866	0.971781	Kruskal-Wallis	0.594608
6d	ETR over ANET_30					30_app2881-11b - wt	0.28942	0.426513	ns
6d	ETR over ANET_30					30_app2881-7a - wt	0.306461	0.429045	ns
6d	ETR over ANET_30					30_app2882-3b - wt	0.448077	0.57028	ns
6d	ETR over ANET_30					30_app2883-9a - wt	0.0321237	0.112433	ns
6d	ETR over ANET_30					30_app2884-8b - wt	0.693594	0.746948	ns
6d	ETR over ANET_30					30_pts78-10a - wt	0.0755501	0.176284	ns
6d	ETR over ANET_30					30_pts78-1b - wt	0.268509	0.44225	ns
6d	ETR over ANET_100					100_app2881-11b - wt	0.682311	0.830639	ns
6d	ETR over ANET_100					100_app2881-7a - wt	0.211663	0.455889	ns
6d	ETR over ANET_100					100_app2882-3b - wt	0.0193487	0.0902939	ns
6d	ETR over ANET_100					100_app2883-9a - wt	0.700064	0.816741	ns
6d	ETR over ANET_100					100_app2884-8b - wt	0.939862	0.974672	ns
6d	ETR over ANET_100					100_pts78-10a - wt	0.0182897	0.102422	ns
6d	ETR over ANET_100					100_pts78-1b - wt	0.261324	0.430416	ns
6d	ETR over ANET_500					500_app2881-11b - wt	0.717982	0.804139	ns
6d	ETR over ANET_500					500_app2881-7a - wt	0.000283791	0.00794614	*
6d	ETR over ANET_500					500_app2882-3b - wt	0.00460677	0.0322474	*
6d	ETR over ANET_500					500_app2883-9a - wt	0.101579	0.237017	ns
6d	ETR over ANET_500					500_app2884-8b - wt	0.0124892	0.0582827	ns
6d	ETR over ANET_500					500_pts78-10a - wt	0.00203693	0.0190113	*
6d	ETR over ANET_500					500_pts78-1b - wt	0.135672	0.292218	ns
6e	Apparent QY	0.91979	0.129594	One-way ANOVA	0.126052
6f	Asat	0.951107	0.825943	One-way ANOVA	0.00171782
6f	Asat					(2)PTS78-1b - (1)WT	0.0167118	0.0822622	ns
6f	Asat					(3)PTS78-10a - (1)WT	0.158897	0.544581	ns
6f	Asat					(4)APP2881-7a - (1)WT	0.273238	0.773673	ns
6f	Asat					(5)APP2881-11b - (1)WT	0.771299	0.999817	ns
6f	Asat					(6)APP2882-3b - (1)WT	0.265906	0.762063	ns
6f	Asat					(7)APP2883-9a - (1)WT	0.000148223	0.000937164	*
6f	Asat					(8)APP2884-8b - (1)WT	0.00428292	0.0234201	*
6g	Ci_0	0.0242543	0.00775035	Kruskal-Wallis	0.408905
6g	Ci_30	0.0233553	0.144334	Kruskal-Wallis	0.959358
6g	Ci_50	0.00189927	0.452222	Kruskal-Wallis	0.447251
6g	Ci_75	0.0100811	0.236872	Kruskal-Wallis	0.373317
6g	Ci_100	0.0807311	0.268942	One-way ANOVA	0.0943079
6g	Ci_150	0.310397	0.154338	One-way ANOVA	0.0805764
6g	Ci_200	0.105201	0.179518	One-way ANOVA	0.0941875
6g	Ci_500	0.142663	0.561737	One-way ANOVA	0.00302117
6g	Ci_900	0.537584	0.498124	One-way ANOVA	5.54719e-05
6g	Ci_1250	0.77112	0.357944	One-way ANOVA	4.82291e-05
6g	Ci_500					app2881-11b - wt	0.0126008	0.0638423	ns
6g	Ci_500					app2881-7a - wt	0.0567179	0.240261	ns
6g	Ci_500					app2882-3b - wt	0.0117524	0.0594032	ns
6g	Ci_500					app2883-9a - wt	0.00300831	0.0167941	*
6g	Ci_500					app2884-8b - wt	3.1045e-05	0.000201019	*
6g	Ci_500					pts78-10a - wt	0.000518473	0.00313485	*
6g	Ci_500					pts78-1b - wt	0.00556575	0.0298572	*
6g	Ci_900					app2881-11b - wt	0.00538169	0.0288093	*
6g	Ci_900					app2881-7a - wt	0.122065	0.447218	ns
6g	Ci_900					app2882-3b - wt	0.00257107	0.0146443	*
6g	Ci_900					app2883-9a - wt	0.000323267	0.00194135	*
6g	Ci_900					app2884-8b - wt	9.26283e-07	7.58403e-06	*
6g	Ci_900					pts78-10a - wt	0.000128946	0.000827999	*
6g	Ci_900					pts78-1b - wt	0.000573348	0.00337762	*
6g	Ci_1250					app2881-11b - wt	0.00938278	0.0484338	*
6g	Ci_1250					app2881-7a - wt	0.181515	0.598228	ns
6g	Ci_1250					app2882-3b - wt	0.00285832	0.0158896	*
6g	Ci_1250					app2883-9a - wt	0.000282409	0.00175745	*
6g	Ci_1250					app2884-8b - wt	1.14605e-06	8.8096e-06	*
6g	Ci_1250					pts78-10a - wt	0.000221549	0.00134766	*
6g	Ci_1250					pts78-1b - wt	0.000526444	0.00311601	*
6h	gsw_0	0.0623164	0.3765	One-way ANOVA	0.223836
6h	gsw_30	0.0610391	0.394894	One-way ANOVA	0.225738
6h	gsw_50	0.0685207	0.313132	One-way ANOVA	0.212117
6h	gsw_75	0.0684215	0.268529	One-way ANOVA	0.185636
6h	gsw_100	0.0743604	0.30098	One-way ANOVA	0.173341
6h	gsw_150	0.189506	0.327218	One-way ANOVA	0.174938
6h	gsw_200	0.390206	0.256308	One-way ANOVA	0.175696
6h	gsw_500	0.548828	0.194695	One-way ANOVA	0.127383
6h	gsw_900	0.651972	0.154564	One-way ANOVA	0.0880965
6h	gsw_1250	0.91945	0.194338	One-way ANOVA	0.0618974
6i	gm	0.749359	0.578942	One-way ANOVA	0.454495
6j	Vcmax	0.925398	0.680834	One-way ANOVA	0.000399605
6j	Vcmax					(2)PTS78-1b - (1)WT	0.00239806	0.0133141	*
6j	Vcmax					(3)PTS78-10a - (1)WT	0.0639978	0.265883	ns
6j	Vcmax					(4)APP2881-7a - (1)WT	0.245503	0.72757	ns
6j	Vcmax					(5)APP2881-11b - (1)WT	0.64663	0.99671	ns
6j	Vcmax					(6)APP2882-3b - (1)WT	0.144161	0.507073	ns
6j	Vcmax					(7)APP2883-9a - (1)WT	0.000114771	0.000672229	*
6j	Vcmax					(8)APP2884-8b - (1)WT	0.000491226	0.00297923	*
6k	Jmax	0.410293	0.597994	One-way ANOVA	0.0471379
6k	Jmax					(2)PTS78-1b - (1)WT	0.0256744	0.12163	ns
6k	Jmax					(3)PTS78-10a - (1)WT	0.19858	0.639585	ns
6k	Jmax					(4)APP2881-7a - (1)WT	0.256299	0.749431	ns
6k	Jmax					(5)APP2881-11b - (1)WT	0.606101	0.993592	ns
6k	Jmax					(6)APP2882-3b - (1)WT	0.2484	0.735955	ns
6k	Jmax					(7)APP2883-9a - (1)WT	0.0101594	0.0525586	ns
6k	Jmax					(8)APP2884-8b - (1)WT	0.00475907	0.0259876	*
6l	Gamma	0.0811013	0.546909	One-way ANOVA	0.0414957
6l	Gamma					(2)PTS78-1b - (1)WT	0.332921	0.854345	ns
6l	Gamma					(3)PTS78-10a - (1)WT	0.320794	0.8399	ns
6l	Gamma					(4)APP2881-7a - (1)WT	0.567944	0.988219	ns
6l	Gamma					(5)APP2881-11b - (1)WT	0.842662	0.999986	ns
6l	Gamma					(6)APP2882-3b - (1)WT	0.38637	0.907079	ns
6l	Gamma					(7)APP2883-9a - (1)WT	0.018982	0.0919238	ns
6l	Gamma					(8)APP2884-8b - (1)WT	0.0453226	0.198225	ns
7a	Chl per area	0.991964	0.746602	One-way ANOVA	0.0016799
7a	Chl per area					(2)PTS78-1b - (1)WT	0.0160519	0.0746231	ns
7a	Chl per area					(3)PTS78-10a - (1)WT	0.00232841	0.0124749	*
7a	Chl per area					(4)APP2881-7a - (1)WT	0.0119546	0.0569244	ns
7a	Chl per area					(5)APP2881-11b - (1)WT	0.147204	0.487802	ns
7a	Chl per area					(6)APP2882-3b - (1)WT	0.0046505	0.0240004	*
7a	Chl per area					(7)APP2883-9a - (1)WT	4.39025e-05	0.000276144	*
7a	Chl per area					(8)APP2884-8b - (1)WT	0.000273886	0.00166254	*
7b	Chl a/b ratio	0.0956195	0.520749	One-way ANOVA	0.201449
7c	Specific leaf area	0.101273	0.880761	One-way ANOVA	0.870483
7d	RbcL	0.641759	0.186907	One-way ANOVA	0.119561
7e	PetB	0.874663	0.763126	One-way ANOVA	0.00411555
7e	PetB					(2)PTS78-1b - (1)WT	0.00830358	0.04699	*
7e	PetB					(3)PTS78-10a - (1)WT	0.000860739	0.00536547	*
7e	PetB					(4)APP2881-7a - (1)WT	0.00726704	0.041657	*
7e	PetB					(5)APP2881-11b - (1)WT	0.00549161	0.0321484	*
7e	PetB					(6)APP2882-3b - (1)WT	0.00339758	0.020434	*
7e	PetB					(7)APP2883-9a - (1)WT	0.00021687	0.00149891	*
7e	PetB					(8)APP2884-8b - (1)WT	0.000292215	0.00202659	*
7f	PsbA	0.439613	0.849267	One-way ANOVA	0.0143098
7f	PsbA					(2)PTS78-1b - (1)WT	0.155227	0.571215	ns
7f	PsbA					(3)PTS78-10a - (1)WT	0.00625223	0.0362702	*
7f	PsbA					(4)APP2881-7a - (1)WT	0.0311279	0.155913	ns
7f	PsbA					(5)APP2881-11b - (1)WT	0.0286279	0.144602	ns
7f	PsbA					(6)APP2882-3b - (1)WT	0.20122	0.677888	ns
7f	PsbA					(7)APP2883-9a - (1)WT	0.103713	0.424503	ns
7f	PsbA					(8)APP2884-8b - (1)WT	0.125465	0.490155	ns
7g	Protein per area	0.0516024	0.774598	One-way ANOVA	0.850064
7h	Chl/protein	0.379789	0.0155157	One-way ANOVA	0.0409156
7h	Chl/protein					(2)PTS78-1b - (1)WT	0.0839916	0.312889	ns
7h	Chl/protein					(3)PTS78-10a - (1)WT	0.000898462	0.00505183	*
7h	Chl/protein					(4)APP2881-7a - (1)WT	0.0166215	0.0766213	ns
7h	Chl/protein					(5)APP2881-11b - (1)WT	0.102197	0.36701	ns
7h	Chl/protein					(6)APP2882-3b - (1)WT	0.0146419	0.0686188	ns
7h	Chl/protein					(7)APP2883-9a - (1)WT	0.00842778	0.0415113	*
7h	Chl/protein					(8)APP2884-8b - (1)WT	0.00472185	0.0241743	*
8	Leaf	0.771782	0.585234	One-way ANOVA	0.00626897
8	Stem	0.225843	0.272793	One-way ANOVA	0.00158672
8	Total	0.793612	0.250077	One-way ANOVA	0.00177374
8	Leaf					(2)PTS78-1b-(1)WT	0.824758	0.947347	ns
8	Leaf					(3)PTS78-10a-(1)WT	0.0988545	0.25163	ns
8	Leaf					(3)PTS78-10a-(2)PTS78-1b	0.108668	0.253558	ns
8	Leaf					(4)APP2881-7a-(1)WT	0.333023	0.621642	ns
8	Leaf					(4)APP2881-7a-(2)PTS78-1b	0.402168	0.662394	ns
8	Leaf					(4)APP2881-7a-(3)PTS78-10a	0.430153	0.669126	ns
8	Leaf					(5)APP2881-11b-(1)WT	0.925285	0.947347	ns
8	Leaf					(5)APP2881-11b-(2)PTS78-1b	0.734051	0.947347	ns
8	Leaf					(5)APP2881-11b-(3)PTS78-10a	0.0640788	0.199356	ns
8	Leaf					(5)APP2881-11b-(4)APP2881-7a	0.257513	0.515025	ns
8	Leaf					(6)APP2882-3b-(1)WT	0.870984	0.947347	ns
8	Leaf					(6)APP2882-3b-(2)PTS78-1b	0.947347	0.947347	ns
8	Leaf					(6)APP2882-3b-(3)PTS78-10a	0.0956063	0.25163	ns
8	Leaf					(6)APP2882-3b-(4)APP2881-7a	0.366674	0.641679	ns
8	Leaf					(6)APP2882-3b-(5)APP2881-11b	0.781854	0.947347	ns
8	Leaf					(7)APP2883-9a-(1)WT	0.00135262	0.00757468	*
8	Leaf					(7)APP2883-9a-(2)PTS78-1b	0.000998038	0.00698627	*
8	Leaf					(7)APP2883-9a-(3)PTS78-10a	0.0412224	0.144279	ns
8	Leaf					(7)APP2883-9a-(4)APP2881-7a	0.00759467	0.0354418	*
8	Leaf					(7)APP2883-9a-(5)APP2881-11b	0.00061186	0.00698627	*
8	Leaf					(7)APP2883-9a-(6)APP2882-3b	0.000844658	0.00698627	*
8	Leaf					(8)APP2884-8b-(1)WT	0.836262	0.947347	ns
8	Leaf					(8)APP2884-8b-(2)PTS78-1b	0.632645	0.932319	ns
8	Leaf					(8)APP2884-8b-(3)PTS78-10a	0.0404139	0.144279	ns
8	Leaf					(8)APP2884-8b-(4)APP2881-7a	0.192027	0.413596	ns
8	Leaf					(8)APP2884-8b-(5)APP2881-11b	0.907273	0.947347	ns
8	Leaf					(8)APP2884-8b-(6)APP2882-3b	0.680156	0.947347	ns
8	Leaf					(8)APP2884-8b-(7)APP2883-9a	0.000291946	0.00698627	*
8	Stem					(2)PTS78-1b-(1)WT	0.0319233	0.0687579	ns
8	Stem					(3)PTS78-10a-(1)WT	0.00592149	0.0286843	*
8	Stem					(3)PTS78-10a-(2)PTS78-1b	0.441682	0.58891	ns
8	Stem					(4)APP2881-7a-(1)WT	0.0043666	0.0286843	*
8	Stem					(4)APP2881-7a-(2)PTS78-1b	0.369431	0.5258	ns
8	Stem					(4)APP2881-7a-(3)PTS78-10a	0.896475	0.929677	ns
8	Stem					(5)APP2881-11b-(1)WT	0.635622	0.773414	ns
8	Stem					(5)APP2881-11b-(2)PTS78-1b	0.0723862	0.135121	ns
8	Stem					(5)APP2881-11b-(3)PTS78-10a	0.0137412	0.0384251	*
8	Stem					(5)APP2881-11b-(4)APP2881-7a	0.0101062	0.0314416	*
8	Stem					(6)APP2882-3b-(1)WT	0.662926	0.773414	ns
8	Stem					(6)APP2882-3b-(2)PTS78-1b	0.05253	0.10506	ns
8	Stem					(6)APP2882-3b-(3)PTS78-10a	0.00857769	0.0314416	*
8	Stem					(6)APP2882-3b-(4)APP2881-7a	0.00614664	0.0286843	*
8	Stem					(6)APP2882-3b-(5)APP2881-11b	0.951769	0.951769	ns
8	Stem					(7)APP2883-9a-(1)WT	0.000970941	0.0177538	*
8	Stem					(7)APP2883-9a-(2)PTS78-1b	0.0959702	0.167948	ns
8	Stem					(7)APP2883-9a-(3)PTS78-10a	0.317187	0.493402	ns
8	Stem					(7)APP2883-9a-(4)APP2881-7a	0.375571	0.5258	ns
8	Stem					(7)APP2883-9a-(5)APP2881-11b	0.0021206	0.0197923	*
8	Stem					(7)APP2883-9a-(6)APP2882-3b	0.00126813	0.0177538	*
8	Stem					(8)APP2884-8b-(1)WT	0.00995674	0.0314416	*
8	Stem					(8)APP2884-8b-(2)PTS78-1b	0.586604	0.746587	ns
8	Stem					(8)APP2884-8b-(3)PTS78-10a	0.819922	0.882993	ns
8	Stem					(8)APP2884-8b-(4)APP2881-7a	0.720693	0.807176	ns
8	Stem					(8)APP2884-8b-(5)APP2881-11b	0.0231115	0.0539268	ns
8	Stem					(8)APP2884-8b-(6)APP2882-3b	0.0150956	0.0384251	*
8	Stem					(8)APP2884-8b-(7)APP2883-9a	0.230658	0.379908	ns
8	Total					(2)PTS78-1b-(1)WT	0.0908734	0.171274	ns
8	Total					(3)PTS78-10a-(1)WT	0.00841294	0.0497162	*
8	Total					(3)PTS78-10a-(2)PTS78-1b	0.246538	0.345154	ns
8	Total					(4)APP2881-7a-(1)WT	0.0129494	0.0497162	*
8	Total					(4)APP2881-7a-(2)PTS78-1b	0.331807	0.44241	ns
8	Total					(4)APP2881-7a-(3)PTS78-10a	0.84699	0.87836	ns
8	Total					(5)APP2881-11b-(1)WT	0.750887	0.840993	ns
8	Total					(5)APP2881-11b-(2)PTS78-1b	0.142838	0.210498	ns
8	Total					(5)APP2881-11b-(3)PTS78-10a	0.012832	0.0497162	*
8	Total					(5)APP2881-11b-(4)APP2881-7a	0.0200181	0.0560506	ns
8	Total					(6)APP2882-3b-(1)WT	0.701995	0.818994	ns
8	Total					(6)APP2882-3b-(2)PTS78-1b	0.139349	0.210498	ns
8	Total					(6)APP2882-3b-(3)PTS78-10a	0.0108437	0.0497162	*
8	Total					(6)APP2882-3b-(4)APP2881-7a	0.0173892	0.0540997	ns
8	Total					(6)APP2882-3b-(5)APP2881-11b	0.955057	0.955057	ns
8	Total					(7)APP2883-9a-(1)WT	0.000367752	0.00466175	*
8	Total					(7)APP2883-9a-(2)PTS78-1b	0.0142046	0.0497162	*
8	Total					(7)APP2883-9a-(3)PTS78-10a	0.135793	0.210498	ns
8	Total					(7)APP2883-9a-(4)APP2881-7a	0.0978711	0.171274	ns
8	Total					(7)APP2883-9a-(5)APP2881-11b	0.000499474	0.00466175	*
8	Total					(7)APP2883-9a-(6)APP2882-3b	0.000377859	0.00466175	*
8	Total					(8)APP2884-8b-(1)WT	0.0598188	0.139577	ns
8	Total					(8)APP2884-8b-(2)PTS78-1b	0.818779	0.87836	ns
8	Total					(8)APP2884-8b-(3)PTS78-10a	0.349791	0.445188	ns
8	Total					(8)APP2884-8b-(4)APP2881-7a	0.456317	0.555517	ns
8	Total					(8)APP2884-8b-(5)APP2881-11b	0.0944282	0.171274	ns
8	Total					(8)APP2884-8b-(6)APP2882-3b	0.0900283	0.171274	ns
8	Total					(8)APP2884-8b-(7)APP2883-9a	0.0231896	0.0590281	ns
